# Loss of Foxc1 and Foxc2 function in chondroprogenitor cells disrupts endochondral ossification

**DOI:** 10.1101/2021.01.27.428508

**Authors:** Asra Almubarak, Rotem Lavy, Nikola Srnic, Yawen Hu, Devi P. Maripuri, Tsutomo Kume, Fred B Berry

## Abstract

Endochondral ossification forms and grows the majority of the mammalian skeleton and is tightly controlled through gene regulatory networks. The forkhead box transcription factors *Foxc1* and *Foxc2* have been demonstrated to regulate aspects of osteoblast function in the formation of the skeleton but their roles in chondrocytes to control endochondral ossification are less clear. We demonstrate that Foxc1 expression is directly regulated by SOX9 activity, one of the earliest transcription factors to specify the chondrocyte lineages. Moreover we demonstrate that elevelated expression of Foxc1 promotes chondrocyte differentiation in mouse embryonic stem cells and loss of Foxc1 function inhibits chondrogenesis in vitro. Using chondrocyte-targeted deletion of Foxc1 and Foxc2 in mice, we reveal a role for these factors in chondrocyte differentiation in vivo. Loss of both Foxc1 and Foxc2 caused a general skeletal dysplasia predominantly affecting the vertebral column. The long bones of the limb were smaller and mineralization was reduced and organization of the growth plate was disrupted. In particular, the stacked columnar organization of the proliferative chondrocyte layer was reduced in size and cell proliferation in growth plate chondrocytes was reduced. Differential gene expression analysis indicated disrupted expression patterns in chondrogenesis and ossification genes throughout the entire process of endochondral ossification in *Col2-cre;Foxc1^Δ/Δ^;Foxc2^Δ/Δ^* embryos. Our results suggest that *Foxc1* and *Foxc2* are required for correct chondrocyte differentiation and function. Loss of both genes results in disorganization of the growth plate, reduced chondrocyte proliferation and delays in chondrocyte hypertrophy that prevents correct ossification of the endochondral skeleton.
