## Supplemental Table 1 for "Loss of Foxc1 and Foxc2 function in chondroprogenitor cells disrupts endochondral ossification"

### Sheet: Sheet1
Genes	Avg FC	log2FoldChange_fC	pvalue_fC	padj_fC	log2FoldChange_RSEM	pvalue_RSEM	padj_RSEM
1700030C10Rik	-5.28616	-5.32848	0.00152442	0.0552041	-5.24385	0.00211023	0.0685523
Ambn	-4.78207	-4.38269	1.21e-06	0.000201618	-5.18144	0.000319883	0.0189229
Mmp13	-2.98382	-2.98836	0.000280745	0.0163338	-2.97929	0.000256195	0.0162084
Gm48898	-2.84191	-2.84078	3.91e-10	1.83e-07	-2.84304	2.54e-06	0.000475947
Ostn	-2.6984	-2.67256	7.97e-33	1.83e-28	-2.72424	8.66e-32	1.57e-27
Gm18787	-2.59261	-2.50308	0.000164638	0.0110544	-2.68214	0.00143417	0.054697
Dmp1	-2.5545	-2.50375	8.96e-14	9.78e-11	-2.60526	9.3e-15	2.12e-11
Itgbl1	-2.47692	-2.46285	1.1e-10	5.87e-08	-2.49099	4.55e-10	3.06e-07
Ptpn20	-2.40321	-2.33934	1.16e-05	0.00131642	-2.46707	0.000470416	0.0254697
Spp1	-2.37018	-2.37271	0.000142132	0.00999414	-2.36765	0.000144868	0.0106935
Foxc1	-2.33622	-2.33174	1.64e-09	6.58e-07	-2.3407	3.77e-09	1.96e-06
Sstr2	-2.30779	-2.50419	2.32e-06	0.000350367	-2.11138	0.00184442	0.0639119
Wdr72	-2.30693	-2.31506	1.3e-08	4.02e-06	-2.29881	3.43e-06	0.000600119
Bglap	-2.15765	-1.52384	0.00204825	0.0664185	-2.79145	1.25e-05	0.00163611
Ooep	-2.12274	-2.14915	9.76e-07	0.000170843	-2.09633	3.22e-05	0.00340224
Syt6	-2.11538	-2.11619	7.21e-07	0.000134286	-2.11457	0.000297647	0.0179287
Foxc2	-2.02649	-1.98793	1.2e-06	0.000200646	-2.06505	2.23e-05	0.00261453
Gpnmb	-2.02388	-2.05198	4.03e-10	1.85e-07	-1.99579	7.17e-07	0.000173961
Lipc	-1.98921	-2.04574	1.3e-13	1.36e-10	-1.93268	2.84e-05	0.00314505
Uncx	-1.92956	-1.93421	5.75e-05	0.00484208	-1.92492	0.00205404	0.067328
Vill	-1.8787	-1.94087	1.49e-05	0.00161459	-1.81652	0.000379406	0.0215693
Dlx6	-1.82209	-1.87639	2.27e-07	4.81e-05	-1.76779	0.000112504	0.00886007
Slc35f3	-1.81958	-1.79818	0.00126207	0.0481373	-1.84097	0.00252888	0.0771904
Omd	-1.80212	-1.81419	5.59e-11	3.29e-08	-1.79005	5.3e-10	3.44e-07
Ccn5	-1.79744	-1.88487	3.6e-07	7.43e-05	-1.71001	0.000587529	0.0298325
Tnfsf11	-1.77169	-1.78178	2.83e-10	1.35e-07	-1.7616	7.08e-07	0.000173961
9130024F11Rik	-1.71871	-1.66259	0.00021043	0.0132519	-1.77483	5.47e-06	0.000888564
Phex	-1.71221	-1.6727	1.1e-30	1.26e-26	-1.75173	1.04e-27	9.45e-24
Alpl	-1.68139	-1.67292	1.13e-10	5.87e-08	-1.68986	1.53e-10	1.21e-07
Satb2	-1.64614	-1.60005	1.45e-10	7.37e-08	-1.69222	6.86e-11	6.57e-08
Zbtb8b	-1.53977	-1.36757	0.00284593	0.0816605	-1.71198	0.000206601	0.013972
5830444B04Rik	-1.50986	-1.48242	0.000111296	0.00828328	-1.53729	0.00305127	0.086597
Tnn	-1.44537	-1.44569	3.73e-06	0.00053256	-1.44506	5.02e-06	0.000830355
Gm32618	-1.44223	-1.24244	5.04e-06	0.000675685	-1.64202	0.00186015	0.0640195
Bcan	-1.4333	-1.34831	1.06e-08	3.38e-06	-1.5183	2e-07	5.87e-05
Ccl27a	-1.41939	-1.45674	1.23e-05	0.00137394	-1.38205	7.12e-05	0.00617438
Cilp2	-1.41836	-1.419	5.88e-05	0.00492184	-1.41772	0.000320366	0.0189229
Vdr	-1.4063	-1.43413	1.49e-08	4.48e-06	-1.37847	8.69e-07	0.000205354
Pax9	-1.40433	-1.392	8.01e-05	0.0063855	-1.41666	0.00145537	0.0553012
Hsd11b1	-1.3889	-1.42362	0.000298262	0.0170008	-1.35418	0.00169379	0.060896
Sgms2	-1.37877	-1.37918	9.59e-19	4.4e-15	-1.37836	6.69e-21	3.04e-17
Mkx	-1.33044	-1.37895	5.1e-07	9.9e-05	-1.28193	6.7e-10	3.92e-07
Cfh	-1.32825	-1.30888	2.05e-10	1e-07	-1.34762	1.66e-10	1.26e-07
Kazald1	-1.32361	-1.3108	8.46e-11	4.81e-08	-1.33642	3.45e-10	2.41e-07
Btla	-1.30721	-1.36644	3.08e-05	0.00288188	-1.24798	0.00290343	0.0841072
Sp7	-1.29649	-1.31329	1.61e-10	8.04e-08	-1.27969	4.75e-09	2.27e-06
Sost	-1.2946	-1.3145	7.7e-05	0.00620036	-1.2747	0.000570939	0.0291756
Slc41a2	-1.2914	-1.26468	0.000747454	0.0332697	-1.31813	0.00117436	0.0474756
Lpar3	-1.28508	-1.27342	3.89e-07	7.97e-05	-1.29674	1.46e-05	0.00185903
Mamdc2	-1.26591	-1.26627	9.66e-16	2.01e-12	-1.26555	5.88e-13	8.22e-10
Ctsk	-1.24498	-1.25238	1.49e-14	1.89e-11	-1.23759	1.75e-13	2.89e-10
Tmem147os	-1.2448	-1.10416	0.000881555	0.0372831	-1.38543	0.00127954	0.0501667
Loxl4	-1.24468	-1.19512	0.00111442	0.0437306	-1.29425	0.000544188	0.0284513
Col8a1	-1.24154	-1.23914	7.43e-07	0.000136319	-1.24394	1.18e-06	0.000255052
Enpp6	-1.23793	-1.23436	0.00168283	0.0589841	-1.24151	0.000272557	0.0167512
Tmem169	-1.23111	-1.1473	8.36e-05	0.00662787	-1.31492	0.000611737	0.0304918
Cfap74	-1.21963	-1.2217	5.59e-05	0.00476765	-1.21756	0.000474266	0.0256019
Snca	-1.20687	-1.21829	0.00136146	0.0504995	-1.19545	0.00199144	0.0667431
Col22a1	-1.19338	-1.1711	3.87e-08	1.04e-05	-1.21565	9.79e-07	0.000219799
Bmp8a	-1.18137	-1.21505	0.000134553	0.00965725	-1.1477	0.000779533	0.0356313
Pik3r5	-1.17669	-1.16482	0.000107165	0.00805424	-1.18856	0.00157511	0.0581498
Slc13a5	-1.16426	-1.20919	3.31e-08	9.36e-06	-1.11934	4.16e-06	0.000714514
Hbb-bt	-1.1624	-1.09649	4.74e-05	0.00409149	-1.22832	2.8e-05	0.00312705
Entpd3	-1.1563	-1.18801	0.000107891	0.00805595	-1.12459	4.83e-05	0.00454677
Ccdc106	-1.15018	-1.10039	0.000251077	0.0150666	-1.19997	0.000188221	0.0132205
Fam167b	-1.14936	-1.10585	8.62e-05	0.00678835	-1.19286	0.00158578	0.0582797
Pappa	-1.14548	-1.1472	0.00172412	0.0597328	-1.14376	0.00371597	0.0976261
Rspo2	-1.13642	-1.13278	2.48e-06	0.000372007	-1.14007	1.89e-05	0.00227419
Grin3a	-1.13016	-1.08902	4.78e-06	0.000659173	-1.17129	9.05e-06	0.00129683
Smad9	-1.11791	-1.10722	0.000903927	0.0377427	-1.12861	0.00266316	0.0799477
Tent5c	-1.08795	-1.08429	0.000986542	0.0399128	-1.09161	0.000873543	0.038422
Podnl1	-1.07625	-1.11416	0.000406438	0.0214672	-1.03833	0.00251108	0.0767756
Vipr2	-1.06756	-1.00699	5.11e-08	1.3e-05	-1.12813	5.04e-07	0.000132814
Runx2	-1.05713	-1.12502	8.2e-09	2.68e-06	-0.989241	8.77e-05	0.00733902
Ccl9	-1.056	-1.08137	2.35e-14	2.84e-11	-1.03062	1.56e-05	0.0019595
Cd40	-1.0496	-0.972931	0.000726115	0.03277	-1.12627	0.00212238	0.0687016
Hhip	-1.04326	-1.03899	3.63e-05	0.00331127	-1.04754	6.78e-06	0.00103681
Hbb-bs	-1.04172	-1.03497	2.14e-05	0.00218268	-1.04848	2.13e-05	0.00253805
Clec11a	-1.03502	-1.02705	0.000677951	0.031332	-1.04299	0.000493939	0.0263854
Csrnp3	-1.03258	-1.05717	7.28e-09	2.45e-06	-1.008	3.09e-05	0.00332971
Ifitm5	-1.02994	-0.997658	0.000662057	0.0308341	-1.06222	0.0010834	0.0453756
Mpeg1	-1.02199	-0.998748	0.00315657	0.0868644	-1.04523	0.00299919	0.0857881
Tnmd	-1.00062	-1.00198	2.69e-05	0.00259506	-0.999253	4.19e-05	0.00403396
