## Supplemental Table 2 for "Loss of Foxc1 and Foxc2 function in chondroprogenitor cells disrupts endochondral ossification"

### Sheet: Sheet1
Genes	Avg FC	log2FoldChange_fC	pvalue_fC	padj_fC	log2FoldChange_RSEM	pvalue_RSEM	padj_RSEM
Kprp	20.3526	27.3862	2.38e-12	1.72e-09	13.3189	0.000651622	0.031696
Lce1d	20.3258	27.3835	2.4e-12	1.72e-09	13.2682	0.000683363	0.0328806
Lce1b	13.2818	13.7556	0.000430015	0.0224858	12.8081	0.00104405	0.0441389
2310050C09Rik	13.178	13.6817	0.000461748	0.0236265	12.6744	0.00117802	0.0475178
Lce1g	12.8975	13.4085	0.000598936	0.0286626	12.3865	0.001522	0.0568548
Lce1a1	12.8833	13.3959	1.17e-06	0.000198015	12.3707	3.91e-07	0.000106295
Flg	12.8665	13.0642	2.9e-08	8.43e-06	12.6688	1.19e-05	0.00159788
Lce1a2	12.7142	12.9263	0.000227773	0.0140191	12.5022	0.00137392	0.0529543
Lce1m	12.5894	12.6197	2.12e-05	0.00217165	12.559	9.14e-06	0.0012995
Lce1e	12.3414	12.9039	0.000956893	0.0391694	11.7789	0.00257059	0.0778105
Lce1f	12.2212	13.0136	0.000865384	0.0369148	11.4287	0.0034419	0.0933159
Lce1j	12.1458	12.9356	0.000929574	0.0385318	11.3561	0.00365295	0.0965907
Lce1l	12.0472	12.7084	0.00114251	0.0446926	11.386	0.00356503	0.095283
Lce1h	11.9031	12.4719	0.0014114	0.0518488	11.3343	0.00371894	0.0976261
Lce1c	11.8715	11.5716	0.00185537	0.0623163	12.1714	0.000387476	0.0218234
Lce1i	10.8984	10.864	0.00294515	0.083245	10.9327	0.00153203	0.0571122
Gm48704	9.86024	9.78907	1.13e-06	0.000192139	9.93141	6.87e-07	0.000173476
Slurp1	8.78476	7.58415	0.00215403	0.0685791	9.98537	0.00154902	0.0575893
Ly6m	8.59617	8.68839	8.44e-06	0.00103461	8.50394	1.88e-05	0.00227419
Klk7	7.86204	7.83527	5.35e-06	0.000708453	7.8888	5.68e-06	0.000914976
Il1a	7.83278	7.32354	3.72e-05	0.00336925	8.34202	0.000244181	0.0157778
Ywhaq-ps1	7.78667	9.80892	1.23e-09	5.22e-07	5.76442	0.00021956	0.0146847
Serpina12	7.58835	7.47153	1.54e-06	0.000249801	7.70516	2.37e-06	0.000449149
Pck1	7.51542	7.76537	1.36e-05	0.00148659	7.26547	1.72e-06	0.000347394
Otop1	7.43465	7.97198	2.05e-07	4.48e-05	6.89731	1.55e-05	0.00195686
Retn	7.25111	7.70447	3.48e-08	9.49e-06	6.79774	7.33e-06	0.00107386
Plin1	7.05464	7.00277	1.77e-11	1.07e-08	7.10651	6.9e-10	3.92e-07
Adipoq	6.8976	6.92799	2.17e-12	1.72e-09	6.86721	1.31e-12	1.71e-09
Cckar	6.82262	6.99099	1.93e-08	5.74e-06	6.65425	6.33e-06	0.000984148
Gm12436	6.53041	6.36682	0.00311539	0.0861271	6.694	4.64e-05	0.00442059
Il1f8	6.30888	6.41788	2.45e-05	0.00243185	6.19988	6.33e-05	0.00559128
Hal	6.03379	6.10672	2.18e-05	0.00221611	5.96085	1.77e-06	0.000352655
Flg2	5.95699	6.0893	0.00163683	0.058082	5.82468	0.00203822	0.0670606
Cidec	5.78814	5.64653	1.13e-09	4.91e-07	5.92976	2.09e-15	5.44e-12
Gm37496	5.69959	5.79732	0.000102404	0.00785088	5.60187	0.000880175	0.0384907
Cyp2b10	5.66065	5.76134	0.00021886	0.013745	5.55996	0.00316362	0.0882708
Acvr1c	5.6481	5.50682	3.75e-15	6.62e-12	5.78938	4.37e-12	5.3e-09
Nccrp1	5.58521	5.55169	0.000760928	0.0336084	5.61872	0.000551176	0.0284858
Tyrp1	5.49291	5.70055	1.32e-05	0.00145015	5.28527	0.000447392	0.0243682
Acp7	5.4837	5.69844	0.00161291	0.057322	5.26896	0.00232415	0.0734738
Il1f6	5.32066	5.36659	0.00296045	0.0833785	5.27472	0.0020271	0.0670492
Sowahd	5.16925	5.17642	6.92e-08	1.69e-05	5.16208	4.76e-05	0.00451408
Cdsn	5.12002	5.08122	0.000117349	0.00856682	5.15882	9.96e-05	0.00801614
Atp6v1c2	5.09457	5.28075	0.000697541	0.0320527	4.90838	0.000748874	0.0346655
3300005D01Rik	5.08153	4.95627	1.43e-06	0.000236011	5.2068	0.000439851	0.0241017
Mrap	5.02568	5.09394	1.87e-07	4.21e-05	4.95743	6.37e-10	3.86e-07
Gm49146	4.99422	4.16449	0.0027873	0.0804701	5.82395	0.000547706	0.0284513
Gml	4.90912	5.07105	3.05e-05	0.00286842	4.74719	0.000384312	0.0217276
Klb	4.87915	4.58769	4.67e-12	3.25e-09	5.1706	5.84e-09	2.72e-06
Crct1	4.8665	4.86747	0.00243304	0.074662	4.86553	0.0024784	0.0763981
Abhd12b	4.71494	4.59276	5.96e-05	0.00497112	4.83713	0.00157884	0.0581498
Slc26a9	4.69993	4.43847	0.00063602	0.0302247	4.96139	3.08e-07	8.61e-05
Mrgprb1	4.69258	4.14803	0.000889135	0.0374662	5.23714	0.00183197	0.063761
Far2	4.6877	4.85584	1.11e-05	0.00128383	4.51956	2.62e-05	0.00297699
Nlrp10	4.64785	4.63041	0.000530465	0.0259826	4.66528	0.000410228	0.0228222
Klhdc7a	4.58054	4.55234	1.01e-05	0.00119624	4.60874	1.59e-05	0.00197704
Plcxd1	4.5522	4.66572	5.72e-05	0.00483995	4.43868	2.85e-05	0.00314505
Sprr2d	4.53628	4.60956	0.00313559	0.0863908	4.46301	0.000229703	0.0151404
Irs4	4.4853	4.45327	2.26e-30	1.72e-26	4.51732	4.06e-25	2.46e-21
Btc	4.33898	4.37291	0.000579885	0.0279258	4.30504	0.00082801	0.0370237
Angptl8	4.31278	3.53446	2.47e-05	0.00243767	5.09109	0.000740794	0.0345552
Rnf225	4.28788	4.28167	0.000433429	0.0225295	4.29409	0.000351547	0.0203673
Hnf4a	4.25919	3.92286	0.000146173	0.0102156	4.59551	0.000431128	0.0236951
Mrgprb2	4.1967	4.24962	1.12e-05	0.00128598	4.14379	0.000647815	0.0315953
Gpd1	4.13582	4.11094	1.82e-07	4.14e-05	4.16071	1.19e-07	3.86e-05
Gm11992	4.1248	4.13858	0.00134667	0.0503585	4.11101	0.00151684	0.0568053
Gm42711	4.07458	3.97671	0.000140601	0.0099169	4.17245	0.00076911	0.0354151
Capn12	3.88705	4.02415	9.75e-05	0.00749856	3.74995	9.85e-05	0.00799964
Aldob	3.88024	4.10488	3.38e-05	0.00311549	3.65559	0.00253643	0.0772161
2010016I18Rik	3.84852	3.83643	0.000656418	0.0307083	3.86062	0.00122163	0.0487364
Gm4316	3.8134	4.42588	0.000103709	0.00787738	3.20092	0.000548946	0.0284513
2210017I01Rik	3.75822	3.77496	0.000308339	0.017409	3.74149	0.00204219	0.0670606
Sdcbp2	3.74926	3.75257	0.000358785	0.0192609	3.74596	0.000492094	0.0263854
Gm26760	3.72627	3.85745	5.4e-05	0.00461844	3.59509	0.00221279	0.0708716
Fgf22	3.7229	3.73853	0.000989732	0.039943	3.70728	0.000770909	0.0354151
Igsf21	3.63129	3.54343	4.36e-08	1.16e-05	3.71914	8.83e-07	0.000205881
Cpn2	3.59734	3.60874	2.74e-05	0.00263151	3.58593	0.00206379	0.0675261
Serpina1b	3.46707	3.47458	0.00165303	0.0583896	3.45956	8.58e-05	0.00725808
Rnf227	3.42541	3.4839	0.000452054	0.0233388	3.36692	0.000358966	0.0207311
Itih4	3.413	3.6711	1.84e-05	0.00191829	3.1549	0.00201902	0.0670466
Zfp92	3.34818	3.45625	4.75e-05	0.00409149	3.24012	0.00278673	0.082094
Esyt3	3.33785	3.38598	0.00210657	0.0675371	3.28973	0.00200968	0.06696
Slc6a20a	3.29238	3.22178	0.000277213	0.0162106	3.36299	0.00247106	0.0763981
Hsbp1l1	3.25868	3.2909	3.85e-05	0.00345149	3.22647	0.000285941	0.0174558
Atp6v1b1	3.25699	3.42307	3e-05	0.00283937	3.09092	0.000685012	0.0328806
Fmo2	3.23115	3.21735	0.0025829	0.0772612	3.24494	0.00183603	0.063761
Mrap2	3.20174	3.07972	0.000341145	0.0187083	3.32376	0.00318829	0.088823
Bhmt	3.10529	2.91446	0.000358285	0.0192609	3.29612	0.00141171	0.0539534
Akr1cl	3.06114	3.11704	4.98e-06	0.000670935	3.00524	0.000692256	0.0328813
Pnpla3	3.01701	2.75248	0.000664488	0.0308341	3.28153	0.00173511	0.0614659
Hephl1	3.00741	2.97984	0.000119114	0.00866808	3.03497	1.63e-07	5.03e-05
Mroh6	2.95617	2.99836	3.56e-05	0.00325999	2.91397	0.000787323	0.0357872
Lrat	2.92984	2.90102	3.29e-06	0.000473656	2.95867	0.000108658	0.0086319
Galnt9	2.9038	2.78725	2.14e-06	0.000325028	3.02036	0.000117083	0.00906373
Hcar1	2.85424	2.87254	8.61e-11	4.81e-08	2.83594	1.86e-08	7.36e-06
Mlxipl	2.84405	2.96098	2.83e-09	1.06e-06	2.72711	1.34e-05	0.00171388
Arg2	2.83603	2.45761	0.00144461	0.0528148	3.21444	0.00147087	0.0556301
Calml3	2.81818	2.83176	0.00253643	0.0761027	2.8046	0.00353986	0.0948411
Hoxc10	2.79446	2.65864	0.000222541	0.0138622	2.93027	0.000299599	0.0179287
Rnf223	2.78501	2.74755	1.58e-05	0.00167988	2.82247	0.000114644	0.00891285
Lipe	2.76841	2.74284	6.85e-05	0.00560577	2.79399	0.000112498	0.00886007
Lnx1	2.76603	2.89522	0.00252933	0.0759893	2.63683	0.000169338	0.0120808
Plin4	2.71369	2.70405	0.000526579	0.0258475	2.72333	0.000558101	0.028762
Ikzf3	2.6969	2.80684	5.15e-08	1.3e-05	2.58695	6.98e-06	0.00104993
Sod3	2.65659	2.65393	0.000381356	0.0202897	2.65925	0.000477099	0.0256787
Slc16a5	2.64239	2.45955	0.00291595	0.0828027	2.82522	0.00313448	0.0882702
Aqp7	2.59602	2.58728	9.32e-08	2.23e-05	2.60475	4.38e-06	0.000744519
Aadac	2.58931	2.15329	0.000230627	0.0140978	3.02533	7.57e-07	0.000181216
Serpinb9b	2.56167	2.52587	0.00114672	0.0447807	2.59748	0.00074578	0.0346252
C130021I20Rik	2.5265	2.44695	0.000421707	0.0221715	2.60605	0.00126416	0.0497785
Il1r2	2.49202	2.54289	0.000352847	0.0191213	2.44114	0.00246184	0.0763981
Ankef1	2.47803	2.30035	2.08e-06	0.000317972	2.65571	2.58e-08	9.39e-06
Hsd17b2	2.44832	2.47554	0.000275395	0.0161869	2.4211	0.0020262	0.0670492
Foxl1	2.43533	2.47986	7.9e-07	0.000142525	2.3908	3.51e-05	0.00362905
Foxg1	2.43184	2.25415	0.00044317	0.0229837	2.60953	0.000655058	0.0317782
Phyhipl	2.42205	2.47715	4.44e-05	0.00388343	2.36696	0.000202591	0.013752
Zic3	2.36982	2.47766	3.23e-09	1.16e-06	2.26199	0.000258932	0.0162651
Cxcl9	2.36084	2.61077	5.33e-07	0.000102736	2.1109	0.00118454	0.0476752
Slc39a8	2.29513	2.30793	0.00207175	0.0667942	2.28234	0.00270561	0.0806892
Rilp	2.2366	2.20163	9.98e-06	0.00118521	2.27157	0.000170795	0.0121371
Paqr7	2.22746	2.08874	0.00265911	0.0786512	2.36618	0.00132001	0.051311
Ccdc65	2.22651	2.17659	0.00331895	0.0895062	2.27642	0.00300591	0.0858452
Cpsf4l	2.22013	2.00812	3.3e-05	0.00306103	2.43215	0.000398916	0.022261
Gabra2	2.20131	2.31631	4.09e-15	6.69e-12	2.08631	1.34e-08	5.67e-06
Rpl3l	2.2012	2.2049	7.01e-06	0.000899501	2.19751	3.68e-05	0.00368292
Ccr9	2.14446	2.1088	0.000234562	0.0142623	2.18012	0.00174322	0.0614659
Trbc2	2.09502	1.87595	0.000847173	0.0363666	2.3141	0.00105795	0.0444483
Plcxd2	2.07936	2.08782	1.03e-06	0.000178238	2.0709	5.16e-06	0.000845275
Adam11	2.07346	2.27361	1.5e-13	1.49e-10	1.87332	4.73e-09	2.27e-06
A530016L24Rik	2.06233	1.97679	6.45e-06	0.000834891	2.14787	3.76e-05	0.00370171
Il34	2.06151	2.01224	0.000430753	0.0224858	2.11078	0.00161205	0.0587703
Neat1	2.00163	1.99526	0.000752698	0.0334381	2.008	0.000992082	0.0421751
Ybx2	2.00138	1.88613	1.85e-06	0.000289221	2.11663	5.23e-05	0.00483263
Gpat3	1.99139	2	0.000228729	0.0140191	1.98277	0.000343403	0.0199591
Rassf10	1.97821	1.9606	0.000469692	0.0239794	1.99583	0.000811521	0.0366332
Gm13652	1.96623	1.98866	0.000114918	0.00847028	1.94381	0.00218417	0.0703264
Thrsp	1.95955	1.96198	3.4e-08	9.4e-06	1.95711	1.31e-07	4.12e-05
Kcnk3	1.95918	1.95015	1.33e-09	5.46e-07	1.96822	2.25e-08	8.52e-06
C3	1.94736	2.07615	6.15e-08	1.52e-05	1.81856	1.16e-10	9.63e-08
Prdm1	1.944	1.90364	0.00369517	0.0954955	1.98436	3.6e-05	0.00366281
Clstn3	1.93334	1.38214	9.64e-05	0.00744174	2.48455	1.89e-07	5.62e-05
6430571L13Rik	1.9119	1.8866	1.03e-05	0.00120844	1.9372	8.79e-05	0.00733902
Cox7a1	1.90917	1.92533	1.47e-06	0.00024042	1.89302	9.73e-06	0.00136174
Grap	1.86385	1.47862	4.61e-05	0.00400684	2.24908	0.00276962	0.0819266
Xdh	1.85493	2.08133	0.000154875	0.0105976	1.62852	0.000845496	0.0375153
Pparg	1.85368	1.81858	9.06e-11	4.95e-08	1.88877	9.16e-10	5.05e-07
B3gnt3	1.80938	1.85875	5.74e-09	2e-06	1.76001	3.67e-05	0.00368292
Kcnj12	1.80436	1.82322	2.32e-05	0.00232043	1.78549	5.43e-05	0.00496196
Gpt	1.80004	1.828	9.06e-07	0.000160374	1.77209	9.97e-06	0.00138422
Adora3	1.79564	1.77093	0.00270211	0.0794109	1.82035	0.00169136	0.060896
Chdh	1.75511	1.78693	7.57e-07	0.000137759	1.7233	7.13e-06	0.0010638
Slc22a4	1.7519	1.70927	0.0013607	0.0504995	1.79454	0.00307252	0.0870644
Lrrc2	1.73725	1.66501	0.00138927	0.0512821	1.8095	0.000713631	0.0335462
Arl5c	1.72799	1.48332	0.000147424	0.0102718	1.97267	0.000342079	0.0199591
Actn3	1.72555	1.71925	1.56e-06	0.000252128	1.73185	1.65e-06	0.000340385
Tbc1d9	1.70791	1.71957	2.53e-06	0.00037631	1.69624	6.76e-06	0.00103681
Eef1a2	1.70368	1.7064	2.16e-07	4.68e-05	1.70096	3.67e-07	0.000101214
5430421F17Rik	1.69351	1.72379	7.37e-12	4.97e-09	1.66324	1.51e-06	0.000314999
Galnt15	1.68933	1.69992	3.72e-05	0.00336925	1.67875	0.000368298	0.0211359
Clec12b	1.65783	1.59941	0.000179331	0.0118467	1.71625	0.000609215	0.0304918
Lars2	1.653	1.66939	9.3e-15	1.25e-11	1.63662	2.37e-14	4.79e-11
Slc6a4	1.63369	1.62842	9.1e-07	0.000160374	1.63897	4.04e-05	0.00390707
Cyp4b1	1.59633	1.60243	2.14e-09	8.33e-07	1.59024	1.17e-06	0.000255052
Cyp11a1	1.59106	1.67523	7e-05	0.00568718	1.50688	0.00169199	0.060896
Pnpla2	1.58255	1.58408	1.76e-05	0.00184928	1.58102	2.88e-05	0.00315093
Trarg1	1.57503	1.52463	3.18e-05	0.002961	1.62542	0.000178579	0.0126409
Akr1c14	1.57115	1.54143	1.13e-15	2.16e-12	1.60087	1.99e-13	3.02e-10
Nat8l	1.55486	1.56316	1.63e-05	0.00173355	1.54655	9.06e-05	0.00748774
Car3	1.51903	1.50971	5.87e-05	0.00492184	1.52835	5.59e-05	0.00505617
Fabp4	1.50881	1.50515	2.01e-06	0.000308933	1.51247	2.57e-06	0.000476244
Smtnl1	1.50528	1.50008	6.49e-05	0.00533136	1.51048	0.000124356	0.00954551
Hmgcs2	1.47952	1.5324	2.13e-16	5.43e-13	1.42664	1.59e-08	6.56e-06
Ptch2	1.47912	1.48883	0.00015694	0.0106436	1.46942	0.000256598	0.0162084
Tmem52	1.46962	1.43096	0.0012518	0.0479852	1.50829	0.00250218	0.07676
4631405J19Rik	1.46541	1.5298	0.00155448	0.0559807	1.40103	0.00370613	0.0976261
Map3k8	1.46231	1.3941	0.00242473	0.074507	1.53052	0.00115751	0.0472137
Yod1	1.46187	1.45746	0.000409875	0.021599	1.46628	0.000690536	0.0328813
Ankrd23	1.45016	1.44225	0.000699137	0.0320527	1.45807	3.6e-05	0.00366281
Glb1l2	1.43184	1.48851	0.000113872	0.00842029	1.37517	0.0013364	0.0517274
Abhd15	1.42968	1.51845	0.000203311	0.0129458	1.34091	0.000320374	0.0189229
Rpl39l	1.41355	1.27393	0.000732043	0.0329032	1.55316	0.00120165	0.0481507
Paqr9	1.38974	1.35974	0.000152165	0.0105063	1.41975	0.00105699	0.0444483
Mgst1	1.37991	1.3242	0.000662539	0.0308341	1.43561	0.000863819	0.0381422
Pou4f1	1.36299	1.0365	0.00160418	0.0571891	1.68949	0.00353119	0.0947485
Marchf3	1.35247	1.36237	0.000381489	0.0202897	1.34258	0.00110555	0.0456058
Cidea	1.3507	1.34972	0.00138503	0.051208	1.35168	0.00196914	0.0664532
Slc15a2	1.33831	1.22502	0.000318984	0.0177909	1.4516	7.13e-05	0.00617438
Xirp2	1.31553	1.3367	0.000431608	0.0224858	1.29436	0.00151017	0.0567624
Grik3	1.30448	1.32717	7.22e-06	0.000914908	1.2818	0.00183058	0.063761
Ddo	1.29503	1.26181	0.00205304	0.0664603	1.32824	0.00351371	0.0946983
Coq8a	1.28056	1.31837	0.00018338	0.0120447	1.24275	0.000252999	0.016189
Ly6a	1.27366	1.28558	7.74e-15	1.11e-11	1.26175	1.76e-10	1.28e-07
Nptx2	1.27263	1.28028	0.000116109	0.00850343	1.26498	0.00245089	0.0763981
Maob	1.2626	1.24753	2.27e-08	6.68e-06	1.27767	9.65e-07	0.00021948
Irf4	1.26179	1.28159	1.78e-06	0.000280178	1.24198	0.000788846	0.0357872
C130080G10Rik	1.25304	1.3424	5.02e-07	9.83e-05	1.16367	3.5e-06	0.000605997
Shox2	1.24931	1.38196	7.51e-13	6.62e-10	1.11666	0.000854037	0.037802
Ephx2	1.23682	1.22963	7.62e-06	0.000954817	1.244	6.33e-05	0.00559128
Agpat5	1.23214	1.23026	0.000902307	0.0377427	1.23401	0.000956558	0.0411388
Elfn1	1.2281	0.983012	0.00287723	0.0823404	1.47319	0.000460503	0.0250074
Slc19a2	1.22311	1.21503	0.00157375	0.0564554	1.23119	0.00303791	0.0863525
Mpz	1.21881	1.232	1.14e-11	7.29e-09	1.20561	7.38e-11	6.71e-08
Twist2	1.18575	1.2023	1.51e-05	0.00162517	1.1692	0.000227576	0.0150548
Dnaic1	1.18434	1.14029	0.000866387	0.0369148	1.22839	0.00247858	0.0763981
Ckmt2	1.18023	1.17179	0.000316598	0.0177009	1.18866	0.00025362	0.016189
Grem2	1.17772	1.16595	1.33e-09	5.46e-07	1.18949	1.75e-08	7.08e-06
Mettl21c	1.15316	1.15545	8.49e-06	0.00103461	1.15086	0.00123512	0.0490179
Agt	1.14983	1.15346	0.00083829	0.0360688	1.1462	0.00203713	0.0670606
Tlcd4	1.14931	1.08805	0.00342602	0.0906868	1.21058	0.000916235	0.0396861
Fam89a	1.14373	1.16151	0.000149866	0.0104102	1.12595	0.00170827	0.0609351
Cpt1b	1.14207	1.22948	0.000113837	0.00842029	1.05466	0.00195388	0.0661917
Asb11	1.1387	1.15737	0.000139709	0.0098844	1.12003	0.00207707	0.0677623
Prxl2a	1.13087	1.07534	0.000240172	0.0144881	1.1864	1.85e-05	0.00227419
Tst	1.12836	1.12397	0.000550295	0.0268392	1.13274	0.00172196	0.0613032
Plac9a	1.12487	0.569065	0.00274928	0.0800316	1.68067	5.93e-05	0.00531252
Phkg1	1.12261	1.14431	3.82e-05	0.00343407	1.10091	0.00084405	0.0375153
Map2	1.09973	1.06105	0.00115609	0.0449169	1.13842	0.00230876	0.0732595
Nt5c3	1.09855	1.088	0.000759306	0.0336015	1.10909	0.000804768	0.0364187
Apod	1.09762	1.04093	4.64e-13	4.26e-10	1.1543	1.03e-10	8.91e-08
NA	1.08999	1.08934	1.05e-09	4.65e-07	1.09064	5.64e-10	3.54e-07
Tuba4a	1.08932	1.0755	0.001678	0.0589841	1.10315	0.00208768	0.0679412
Serpinb1a	1.08798	1.14825	5.18e-08	1.3e-05	1.02771	3.71e-05	0.00368343
Fam131a	1.08102	1.11075	0.00127065	0.0483155	1.05129	0.00165739	0.0599428
Perm1	1.08081	1.07573	0.000106355	0.00801966	1.08589	8.52e-05	0.00723992
Cmah	1.06687	1.08992	7.15e-06	0.000910107	1.04383	7.81e-05	0.00673766
N4bp2l1	1.05619	1.02397	0.00321971	0.0881785	1.08841	0.00315986	0.0882708
Scn4b	1.05563	1.0517	6.36e-07	0.000120471	1.05957	3.42e-05	0.00357105
Mmp19	1.05208	1.0357	1.72e-06	0.000273197	1.06846	2.68e-05	0.00302672
Lgals4	1.04967	1.01674	8.92e-05	0.00700295	1.08259	0.0012328	0.0490179
Srgn	1.03274	1.0536	0.00033239	0.0183599	1.01188	0.000417749	0.0230994
Ndrg2	1.02452	1.04584	0.00225426	0.0710791	1.0032	0.00322229	0.0894959
Chchd10	1.02345	1.01528	0.00184462	0.0621827	1.03163	0.00197729	0.0664895
